# Synaptomic analysis of dopaminergic inputs reveal hub synapses in the mouse striatum

**DOI:** 10.1101/2020.02.18.952978

**Authors:** Vincent Paget-Blanc, Marlene E. Pfeffer, Marie Pronot, Paul Lapios, Maria-Florencia Angelo, Roman Walle, Fabrice P. Cordelières, Florian Levet, Stéphane Claverol, Sabrina Lacomme, Melina Petrel, Christelle Martin, Vincent Pitard, Véronique Desmedt-Peyrusse, Thomas Biederer, David Perrais, Pierre Trifilieff, Etienne Herzog

**Author notes:** These authors contributed equally to the work (Vincent Paget-Blanc, Marlene E. Pfeffer, Marie Pronot). Correspondence should be addressed to Etienne HERZOG, Université de Bordeaux, Interdisciplinary Institute for NeuroScience - UMR 5297, Centre Broca Nouvelle-Aquitaine, CS 61292 Case 130, 146 rue Léo Saignat, 33076 Bordeaux Cedex (FRANCE).

## Abstract

Dopamine is a monoamine involved in reward processing and motor control. Volume transmission is thought to be the mechanism by which monoamines modulate effector systems at glutamate and GABA synapses. Hence, dopamine synapses are scarcely described. We applied fluorescence activated synaptosome sorting to explore the features of the dopaminergic synaptome. We provide the proteome of striatal dopaminergic synapses with 57 proteins specifically enriched. Beyond canonical markers of dopamine neurotransmission (Th, Slc6a3/DAT, Slc18a2/VMAT2), we validated 6 proteins belonging to pre- and postsynaptic sides (Cpne7, Apba1/Mint1, Cadps2, Cadm2/SynCAM 2, Stx4 and Mgll). Moreover, dopaminergic varicosities adhere to both a post-synapse with cognate receptors and glutamatergic, GABAergic or cholinergic synapses in structures we named dopaminergic “hub synapses”. Markers of presynaptic vesicles and active zone, post-synaptic density and spine apparatus, are significantly increased upon association with dopamine inputs in hubs. Thus neuromodulation frequently operates from hub synapses affecting associated synapses and is not solely dependent on volume transmission. Finally, FASS provides a new framework for the exploration of dopaminergic synapses and more generally for discrete synapse populations ex-vivo.

**Highlights:**

1. A first proteome of dopaminergic synapses in the striatum
2. Striatal dopaminergic synaptosomes display post-synaptic cognate receptors
3. Dopaminergic projections build hub synapses with excitatory, inhibitory, and cholinergic projections.
4. Cortico-striatal synaptic scaffolds are strengthened upon association in hub synapses.
