## Supplementary material for "Synaptomic analysis of dopaminergic inputs reveal hub synapses in the mouse striatum": Supp Table 5 Proteomics comparison with KEGG neurotransmission pathways

### Sheet: Table 5
Synaptic Vesicle Cycling
Pre-synapse
KEGG Name	Associated Genes
Transporters	Slc32a1 Slc18a1/2/3/ Slc17a6/7/8
Transporters	Slc1a1/2/3/6/7 Slc6a1/2/3/4/5/7/9/11/12/13
SYT	Syt1
VAMP	Vamp2
Rab3A	Rab3a
RIM	Rims
Munc18	Stxbp1
Munc13	Unc13a/b/c
Syntaxin	Stx1a/b/2/3
SNAP25	Snap25
Complexin	Cplx1/2/3/4
VGCC	Cacna1a/b
NSF	Nsf
alpha-SNAP	Napa
Dyna	Dmn1/2/3
AP2	Ap2a1/2/b1/m1/s1
Clathrin	Clta/b/c/cl1
vATPase	Atp6v1a/b1/b2/c2/c1/d/e2/e1/f/g1/g3/g2 Atp6v0e1/2
SYN	Syn1/2/3
Glutamatergic Synapse
Pre-synapse					Post-synapse
KEGG Name	Gene Name				KEGG Name	Gene Name
mGluR2/3	Grm2/3				KA	Grik1/2/3/4/5
mGluR4/8	Grm4/8				AMPAR	Gria1/2/3/4
GLNT	Slc38a1/2				EAAT	Slc1a1/6
GLS	Gls/2				VGCC	Cacna1c/d
GRK	Grk2/3				NMDAR	Grin1/2a/2b/2c/2d/3a/3b
AC	Adcy1/2/3/4/5/6/7/8/9				PLA2	Pla2g4a/b/c/d/e/f Jmjd7-Pla2g4b
Gi/o	Gnai1/2/3 Gnao1	Gnb1/2/3/4	Gng2/3/4/5/7/8/10/11/12/13	Gngt1/2	PLD	Pld1/2
PKA	Prkaca/b/g				ERK1/2	Mapk1/3
VGLUT	Slc17a6/7/8				PKC	Prkca/b/g
mGluR7	Grm7				PKA	Prkaca/b/g
GIRK	Kcnj3				IP3R	Itpr1/2/3
KA	Grik1/2/3/4/5				PLC	Plcb1/2/3/4
VGCC	Cacna1a				Homer	Homer1/2/3
EAAT	Slc1a2/7				PP2B	Ppp3ca/cb/cc/r1/r2
					Gi/Go	Gnai1/2/3 Gnao1
					AC	Adcy1/2/3/4/5/6/7/8/9
					Gs	Gnas
					Gq	Gnaq
					SHANK	Shank1/2/3
					GKAP	Dlgap1
					PSD95	Dlg4
					TRPC1	Trpc1
					mGluR1/5	Grm1/5
					mGluR2/3	Grm2/3
					mGluR4/6	Grm4/6
					mGluR7/8	Grm7/8
GABAergic Synapse
Pre-synapse					Post-synapse
KEGG Name	Gene Name				KEGG Name	Gene Name
GLS	Gls/2				GABAA	Gabra1/2/3/4/5/6	Gabrb1/2/3	Gabrd/e	Gabrg1/2/3	Gabrp/q
SystemA	Slc38a1/2				PKA	Prkaca/b/g
GAD	Gad1/2				Src	Src
VIAAT	Slc32a1				PKC	Prkca/b/g
GABA-T	Abat				HAP	Hap1
AC	Adcy1/2/3/4/5/6/7/8/9				GRIF	Trak2
Gi/o	Gnai1/2/3 Gnao1	Gnb1/2/3/4	Gng2/3/4/5/7/8/10/11/12/13	Gngt1/2	PRIP	Plcl1
PKA	Prkaca/b/g				Gephyrin	Gphn
VGCC	Cacna1a/b				GABARAP	Gabarap/pl1/pl2
GAT	Slc6a1/11/12/13				NSF	Nsf
GABAB	Gabbr1/2				KCC2	Slc12a5
					GABAC	Gabrr1/2/3
					VGCC	Cacna1a/b/c/d/f
					GABAB	Gabbr1/2
					GIRK2	Kcnj6
					Gi/o	Gnai1/2/3 Gnao1	Gnb1/2/3/4	Gng2/3/4/5/7/8/10/11/12/13	Gngt1/2
					AC	Adcy1/2/3/4/5/6/7/8/9
Cholinergic Synapse
Pre-synapse					Post-synapse
KEGG Name	Gene Name				KEGG Name	Gene Name
M2	Chrm2				M5	Chrm5
M4	Chrm4				M3	Chrm3
Gi/o	Gnai1/2/3 Gnao1				M1	Chrm1
VGCC	Cacna1a/b				Gq/11	Gnaq/Gna11
vAChT	Slc18a3				PLC	Plcb1/2/3/4
AChE	Ache				IP3R	Itpr1/2/3
ChAT	Chat				PKC	Prkca/b/g
CHT	Slc5a7				Kv7/Kir2	Kcnj2/4/12/14/18 Kcnq1/2/3/4/5
					Kir3	Kcnj3/6
					PI3K(y)	Pik3r5/6 Pi3kcg
					Ras	H/K/N/ras
					Mek	Map2k1
					Erk	Mapk1/3
					c-fos	Fos
					Gi/o	Gnai1/2/3 Gnao1	Gnb1/2/3/4	Gng2/3/4/5/7/8/10/11/12/13	Gngt1/2
					M2	Chrm2
					M4	Chrm4
					AC	Adcy1/2/3/4/5/6/7/8/9
					PKA	Prkaca/b/g
					CREB	Atf4/Creb1/3/5 Creb3l1/2/3/4
					nAChR	Chrna3/4/6/7 Chrnb2/4
					CaMK	Camk2a/2b/2d/2g/4
					Fyn	Fyn
					JAK2	Jak2
					PI3K	Pi3kca/cb/r1/r2/r3
					PKB/Akt	Akt1/2/3
					Bcl-2	Bcl2
					VGCC	Cacna1c/d/f/s
Dopaminergic Synapse
Pre-synapse					Post-synapse
KEGG Name	Gene Name				KEGG Name	Gene Name
D2	Drd2				D1	Drd1
TH	Th				D5	Drd5
DDC	Ddc				VSCC	Scn1a
VMAT	Slc18a1/2				IP3R	Itpr1/2/3
VGCC	Cacna1a/b				Calcyon	Caly
DAT	Slc6a3				Gq	Gnaq
MAO	Maoa/b				PLC	Plcb1/2/3/4
COMT	Comtd1 Comt Lrtomt				Gs/olf	Gnas/l
					AC5	Adcy5
					PKA	Prkaca/b/g
					CaM	Calm2/3
					PKC	Prkca/b/g
					CaMKII	Camk2a/2b/2d/2g
					PP2B	Ppp3ca/cb
					CREB	Creb1/3/5 Atf2/4/6b Creb3l1/2/3/4
					c-fos	Fos
					MAPK	Mapk8/9/10/11/12/13/14
					DARPP32	Ppp1r1b
					PP-1	Ppp1ca/cb/cc
					NMDAr	Grin1/2a/2b
					AMPAr	Gria1/2/3/4
					Kinesin	Kif5a/b/c
					Clock	Clock
					BMAL1	Arntl
					D2	Drd2
					PP2A	Ppp2ca/b Ppp2r1a/c Ppp2r2a/b/c/d Ppp2r3a/b/c Ppp2r5a/b/c/d/e
					Gi/o	Gnai1/2/3 Gnao1	Gnb1/2/3/4	Gng2/3/4/5/7/8/10/11/12/13	Gngt1/2
					Akt	Akt1/2/3
					GSK-3	Gsk3a/3b
					bArrII	Arrb2
					Cav1.2/1.3	Cacna1c/d
					GIRK	KcnJ3/5/6/9
					Cav2.1/2.2	Cacna1a/b
